# metaJAM: a Nextflow integrated metagenomic workflow for sedimentary ancient DNA

**DOI:** 10.64898/2026.05.05.722689

**Authors:** Ernst Johnson, Chenyu Jin, Benjamin Guinet, Jamie Alumbaugh, Nathan Martin

**Affiliations:** Centre for Palaeogenetics, Stockholm, Sweden; Department of Geological Sciences, Stockholm University, Sweden; Department of Zoology, Stockholm University, Sweden, Sweden; Department of Bioinformatics and Genetics, Swedish Museum of Natural History, Sweden; Helmholtz Institute for One Health, Helmholtz Centre for Infection Research, Greifswald, Germany; Department of Microbiology, Immunology and Transplantation, Rega Institute, KU Leuven, Leuven, Belgium; Department of Archaeology and Classical Studies, Stockholm University, Sweden

**Keywords:** Metagenomic, ancient DNA, workflow, environmental DNA

## Abstract

The application of metagenomics in ancient DNA (aDNA) research is rapidly expanding, driven in particular by advances in sedimentary aDNA research and sequencing technologies. Although many ancient DNA studies rely on broadly similar bioinformatic strategies, there is still no single standardized, widely adopted workflow. These differences can directly affect how efficiently past biodiversity can be reconstructed and authenticated from the various archives analyzed using ancient metagenomic approaches.

Although a few pipelines tackle the processing of ancient DNA data from shotgun sequencing, the ones applied to metagenomic datasets are scarce and often resource-intensive or challenging to install, update, or extend with new tools and parameters. metaJAM, a scalable and user-friendly pipeline, is presented here to specifically address the challenges of metagenomic aDNA analyses of eukaryotes. The pipeline has been designed in Nextflow to ensure continuous development and can be used on different high-performance computing (HPC) clusters. metaJAM integrates all key steps required for ancient DNA metagenomic analyses, from raw sequencing data pre-processing to microbial filtering, taxonomic assignment via competitive iterative mapping against Bowtie 2 reference indexes and reassignment using lowest common ancestor (LCA) inference. Validation and authentication are performed using the post-LCA toolkit bamdam together with alignment to an exhaustive reference database using MMseqs2. It allows users to choose among alternative tools and generates a series of plots to support data visualization and taxon authentication.

metaJAM differs from existing pipelines through its implementation of rigorous filtering of microbial-like reads by Kraken 2 classification and masking microbial-like regions, iterative or parallel Bowtie 2 mapping, validation of the detected taxa and integration of up-to-date tools for ancient metagenomic analysis, along with diagnostic plots that help users assess the reliability of taxonomic assignments and visualize their data. It complies well with limited computational resources, customised databases for taxonomical groups, and provides an accessible workflow to support the investigation of metagenomic ancient DNA datasets. Its applications span a range of contexts, from ecosystem reconstructions in environmental aDNA archives such as sediments, to metagenomic studies on archaeological artefacts and even taxonomic identification of undiagnosed biological materials.
