## Supplementary Table 1 for "metaJAM: a Nextflow integrated metagenomic workflow for sedimentary ancient DNA"

### Sheet: Supplementary Table 1
Supplementary Table 1: Species included in the vertebrate database.
Species	Assembly accession	Assembly name
Alces alces	GCA_015832495.2	NRM_Aalces_2_0.fsa
Anas platyrhynchos	GCF_015476345.1	ZJU1.0
Anser brachyrhynchus	GCA_964034855.1	bAnsBra1.1
Arvicola amphibius	GCF_903992535.2	mArvAmp1.2
Bison bonasus	GCA_963879515.1	ETH_BisBon1
Boreogadus saida	GCA_900302515.1	ASM90030251v1
Bos taurus	GCF_002263795.3	ARS-UCD2.0
Bubo bubo	GCA_010303855.1	BubBub1.0
Canis lupus	GCA_905319855.2	mCanLor1.2
Canis lupus familiaris	GCF_011100685.1	UU_Cfam_GSD_1.0
Capra aegagrus	GCA_000978405.1	CapAeg_1.0
Capra hircus	GCF_001704415.2	ARS1.2
Capreolus capreolus	GCA_951849835.1	ETH_CapCap1
Castor canadensis	GCF_001984765.1	C.can_genome_v1.0
Cervus elaphus	GCF_910594005.1	mCerEla1.1
Clupea harengus	GCF_900700415.2	Ch_v2.0.2
Cyprinus carpio	GCF_018340385.1	ASM1834038v1
Delphinapterus leucas	GCF_002288925.2	ASM228892v3
Dicerorhinus sumatrensis sumatrensis	GCA_002844835.1	ASM284483v1
Elephas maximus	GCA_033060105.1	EmaxG-LGv1.0
Equus asinus	GCF_041296235.1	EquAss-T2T_v2
Equus caballus	GCF_002863925.1	EquCab3.0
Esox lucius	GCF_011004845.1	fEsoLuc1.pri
Felis catus	GCF_018350175.1	F.catus_Fca126_mat1.0
Fratercula arctica	GCA_947846985.1	FratArc_v3
Gadus morhua	GCF_902167405.1	gadMor3.0
Gallus gallus	GCA_024652985.1	ASM2465298v1
Gulo gulo	GCA_024510155.1	Gulo_gulo_luscus_R-V1.0
Halichoerus grypus	GCF_012393455.1	Tufts_HGry_1.1
Hippoglossus hippoglossus	GCA_052625575.1	TBG_Mkitt_1.0
Homo sapiens	GCF_000001405.40	GRCh38.p14
Lagenorhynchus albirostris	GCF_949774975.1	mLagAlb1.1
Lagopus muta	GCF_023343835.1	bLagMut1_primary
Larus fuscus	GCA_963932225.1	bLarFus1.1
Lemur catta	GCF_020740605.2	mLemCat1.pri
Lepus timidus	GCA_009760805.1	CIBIO-ISEM_LeTim_1.1
Lota lota	GCA_026745465.1	ASM2674546v1
Lutra lutra	GCF_902655055.1	mLutLut1.2
Lynx canadensis	GCF_007474595.2	mLynCan4.pri.v2
Martes martes	GCA_963455335.1	mMarMar1.1
Meles meles	GCF_922984935.1	mMelMel3.1_paternal_haplotype
Microstomus kitt	GCA_052625575.1	TBG_Mkitt_1.0
Odobenus rosmarus divergens	GCF_000321225.1	Oros_1.0
Orcinus orca	GCF_937001465.1	mOrcOrc1.1
Ovibos moschatus	GCA_021462335.1	ASM2146233v1
Ovis aries	GCF_016772045.2	ARS-UI_Ramb_v3.0
Perca fluviatilis	GCF_010015445.1	GENO_Pfluv_1.0
Phoca vitulina	GCF_004348235.1	GSC_HSeal_1.0
Phoxinus phoxinus	GCA_949152265.1	fPhoPho1.1
Platichthys flesus	GCF_949316205.1	fPlaFle2.1
Pleuronectes platessa	GCA_947347685.1	fPlePla1.1
Pusa hispida saimensis	GCA_947044825.1	Saimaa_ringed_seal_draft_genome
Rangifer tarandus	GCA_963422255.1	RTA_final
Rutilus rutilus	GCA_021464565.1	fRutRut3.pri.20211004
Saiga tatarica	GCA_004024985.1	SaiTat_v1_BIUU
Salmo trutta	GCA_901001165.2	fSalTru1.2
Salvelinus alpinus	GCF_002910315.2	ASM291031v2
Sciurus vulgaris	GCA_902686455.2	mSciVul1.2
Solea solea	GCA_958295425.1	fSolSol10.1
Sorex araneus	GCF_027595985.1	mSorAra2.pri
Sus scrofa	GCF_000003025.6	Sscrofa11.1
Thymallus thymallus	GCA_023634145.1	fThyThy.pri.20220222
Ursus arctos	GCF_023065955.2	UrsArc2.0
Ursus maritimus	GCF_017311325.1	ASM1731132v1
Vulpes lagopus	GCF_018345385.1	ASM1834538v1
Vulpes vulpes	GCF_003160815.1	VulVul2.2
